# A conserved protein tyrosine phosphatase, PTPN-22, functions in diverse developmental processes in *C. elegans*

**DOI:** 10.1101/2024.03.12.584557

**Authors:** Shaonil Binti, Adison G. Linder, Philip T. Edeen, David S. Fay

## Abstract

Protein tyrosine phosphatases non-receptor type (PTPNs) have been studied extensively in the context of the adaptive immune system; however, their roles beyond immunoregulation are less well explored. Here we identify novel functions for the conserved *C. elegans* phosphatase PTPN-22, establishing its role in nematode molting, cell adhesion, and cytoskeletal regulation. Through a non-biased genetic screen, we found that loss of PTPN-22 phosphatase activity suppressed molting defects caused by loss-of-function mutations in the conserved NIMA-related kinases NEKL-2 (human NEK8/NEK9) and NEKL-3 (human NEK6/NEK7), which act at the interface of membrane trafficking and actin regulation. To better understand the functions of PTPN-22, we carried out proximity labeling studies to identify candidate interactors of PTPN-22 during development. Through this approach we identified the CDC42 guanine-nucleotide exchange factor DNBP-1 (human DNMBP) as an in vivo partner of PTPN-22. Consistent with this interaction, loss of DNBP-1 also suppressed *nekl*-associated molting defects. Genetic analysis, co-localization studies, and proximity labeling revealed roles for PTPN-22 in several epidermal adhesion complexes, including *C. elegans* hemidesmosomes, suggesting that PTPN-22 plays a broad role in maintaining the structural integrity of tissues. Localization and proximity labeling also implicated PTPN-22 in functions connected to nucleocytoplasmic transport and mRNA regulation, particularly within the germline, as nearly one-third of proteins identified by PTPN-22 proximity labeling are known P granule components. Collectively, these studies highlight the utility of combined genetic and proteomic approaches for identifying novel gene functions.
