## Supplementary material for "A conserved protein tyrosine phosphatase, PTPN-22, functions in diverse developmental processes in *C. elegans*": S3 file

### Sheet: GO Cellular Component
Term	Genes	P-value	Adjusted P-value	Z-score	Combined Score
P granule (GO:0043186)	pgl-3;pgl-1;glh-4;dcap-1;glh-1;puf-5	2.75139e-05	0.000826939	-2.1704	22.7909
germ plasm (GO:0060293)	pgl-3;pgl-1;glh-4;dcap-1;glh-1;puf-5	2.75139e-05	0.000826939	-1.36584	14.3424
cytoplasmic ribonucleoprotein granule (GO:0036464)	pgl-3;pgl-1;glh-4;atx-2;dcap-1;glh-1;puf-5	2.85152e-05	0.000826939	-1.17788	12.3266
dynactin complex (GO:0005869)	dnc-4;cap-1;cap-2	0.000110339	0.00239987	-2.74635	25.0246
spliceosomal snRNP complex (GO:0097525)	rnp-3;prp-21;F40F8.11;sart-3	0.0005325	0.00926551	-1.44468	10.8899
actin cytoskeleton (GO:0015629)	F15G9.1;dnc-4;cap-1;cap-2	0.000960122	0.0139218	-1.32651	9.21721
N-terminal protein acetyltransferase complex (GO:0031414)	natc-1;natc-2	0.00275159	0.0341984	-3.52934	20.8075
core mediator complex (GO:0070847)	mdt-6;mdt-4	0.0034193	0.0371849	-2.62114	14.8837
nucleus (GO:0005634)	daf-18;nxf-1;uba-1;ceh-32;xrn-2;ekl-1;pqn-59;F25H8.2;teg-4;dpl-1;hcp-1;smk-1;smg-4;nasp-2;sld-5;npp-16;ZK353.9;ima-2;npp-9;nap-1;C44C10.7	0.0039717	0.0383931	-1.09759	6.06811

### Sheet: GO Molecular Function
Term	Genes	P-value	Adjusted P-value	Z-score	Combined Score
RNA binding (GO:0003723)	pgl-3;pgl-1;smg-4;prp-21;dcap-1;F40F8.11;cpf-2;rde-4;sart-3;teg-4	2.68934e-05	0.00250109	-1.86754	19.6533
JUN kinase binding (GO:0008432)	glh-4;glh-1	0.00116696	0.0511796	-3.30063	22.2903
peptide alpha-N-acetyltransferase activity (GO:0004596)	natc-1;natc-2	0.00275159	0.0511796	-3.27284	19.2953
helicase activity (GO:0004386)	glh-4;glh-1	0.00215278	0.0511796	-2.85256	17.5176
peptide N-acetyltransferase activity (GO:0034212)	natc-1;natc-2	0.00275159	0.0511796	-2.35027	13.8562

### Sheet: GO Biological process
Term	Genes	P-value	Adjusted P-value	Z-score	Combined Score
protein import into nucleus (GO:0006606)	npp-14;npp-1;npp-4;ima-2;npp-9;ima-3	2.8895e-07	9.96877e-05	-1.65962	24.989
female gamete generation (GO:0007292)	npp-1;pgl-1;uba-1;ima-3	4.80967e-05	0.00414834	-2.08138	20.6937
oogenesis (GO:0048477)	npp-1;pgl-1;uba-1;ima-3	4.00109e-05	0.00414834	-1.88544	19.0926
protein import (GO:0017038)	npp-14;npp-4;ima-2;ima-3	4.80967e-05	0.00414834	-1.8776	18.6676
nuclear import (GO:0051170)	npp-14;npp-4;ima-2;ima-3	6.77556e-05	0.00463133	-1.99277	19.1298
establishment of protein localization to organelle (GO:0072594)	npp-14;npp-4;ima-2;ima-3	9.26965e-05	0.00463133	-1.90531	17.693
nucleus organization (GO:0006997)	npp-1;npp-4;npp-9;ima-3	0.000107393	0.00463133	-1.81268	16.5661
protein localization to nucleus (GO:0034504)	npp-14;npp-4;ima-2;ima-3	0.000107393	0.00463133	-1.7449	15.9466
peptide transport (GO:0015833)	did-2;npp-16;npp-9	0.000188746	0.00723526	-1.40761	12.0704
embryo development ending in birth or egg hatching (GO:0009792)	ran-2;npp-1;nud-1;uba-1;npp-4;ima-2;icd-1;npp-9;ima-3;copz-1	0.000263926	0.00910545	-0.971852	8.00791
protein complex subunit organization (GO:0071822)	npp-1;ima-3;hip-1	0.000296343	0.0092944	-1.97753	16.0654
positive regulation of mitotic cell cycle (GO:0045931)	npp-1;smk-1;atx-2	0.000521063	0.0149806	-1.33275	10.0751
mRNA splicing, via spliceosome (GO:0000398)	rnp-3;plrg-1;F40F8.11;eftu-2;teg-4	0.000564885	0.0149912	-1.63609	12.2361
nuclear envelope reassembly (GO:0031468)	ima-2;ubxn-2	0.00116696	0.0251626	-3.59725	24.2935
positive regulation of mitotic cell cycle, embryonic (GO:0045977)	npp-1;atx-2	0.00116696	0.0251626	-3.44848	23.2888
positive regulation of meiotic nuclear division (GO:0045836)	atx-2;nos-3	0.00116696	0.0251626	-1.94483	13.1341
positive regulation of embryonic development (GO:0040019)	npp-1;atx-2;puf-5	0.00140263	0.0269189	-2.08238	13.68
intracellular protein transport (GO:0006886)	npp-14;F54C8.7;npp-4;ima-2;ima-3;copz-1	0.001422	0.0269189	-1.60176	10.5007
RNA splicing, via transesterification reactions with bulged adenosine as nucleophile (GO:0000377)	rnp-3;plrg-1;eftu-2;teg-4	0.00148249	0.0269189	-1.60895	10.4807
negative regulation of transcription factor import into nucleus (GO:0042992)	daf-18;ddl-2	0.00162413	0.0280163	-3.26151	20.948
barbed-end actin filament capping (GO:0051016)	cap-1;cap-2	0.00215278	0.0322917	-2.84146	17.4494
NLS-bearing protein import into nucleus (GO:0006607)	npp-1;npp-9	0.00215278	0.0322917	-2.71958	16.701
establishment of mitotic spindle localization (GO:0040001)	npp-1;atx-2;npp-4;lin-5	0.00204748	0.0322917	-1.59299	9.86243
actin filament capping (GO:0051693)	cap-1;cap-2	0.00275159	0.0365115	-3.02569	17.8382
nuclear pore organization (GO:0006999)	npp-1;ima-3	0.00275159	0.0365115	-2.85298	16.8199
N-terminal protein amino acid acetylation (GO:0006474)	natc-1;natc-2	0.00275159	0.0365115	-2.70288	15.935
gonad development (GO:0008406)	dpl-1;smg-4;atx-2;lin-5	0.00306623	0.0391796	-1.05228	6.08987
mRNA processing (GO:0006397)	rnp-3;plrg-1;eftu-2;teg-4	0.00323544	0.0398653	-1.27031	7.28343
protein transport (GO:0015031)	F54C8.7;did-2;npp-16;npp-9;copz-1	0.00391424	0.046566	-2.02107	11.203
