## Supplementary material for "A conserved protein tyrosine phosphatase, PTPN-22, functions in diverse developmental processes in *C. elegans*": S5 file

### Sheet: GO Cellular Component
Term	Genes	P-value	Adjusted P-value	Z-score	Combined Score
actin cytoskeleton (GO:0015629)	feh-1;act-2;atn-1;gsnl-1;cap-1;cap-2;aipl-1;act-4;act-3	8.27971e-09	8.85929e-07	-1.38106	25.7007
membrane raft (GO:0045121)	lec-4;lec-5;nep-22;pcp-3;act-4;nep-17;C26B9.5;lec-2;lec-1	7.10216e-08	3.79966e-06	-1.82995	30.1215
cytosol (GO:0005829)	sup-26;pck-1;pck-2;tpi-1;daf-41;Y48G10A.1;ahcy-1;prdx-2;asns-2;aco-1;eif-3.H;mdh-1;gpi-1;pfkb-1.1;sip-1;usp-5;djr-1.1	9.10271e-07	3.24663e-05	-1.05679	14.6995
mitochondrial respiratory chain complex II, succinate dehydrogenase complex (ubiquinone) (GO:0005749)	sdha-2;sdhb-1;sdha-1	3.70923e-05	0.000676656	-3.92895	40.0835
actin filament (GO:0005884)	feh-1;act-2;cap-2;aipl-1	3.79434e-05	0.000676656	-2.08525	21.2266
mitochondrion (GO:0005739)	icl-1;sdhb-1;sdha-1;F54C8.7;pck-2;Y25C1A.13;F27D4.1;F44E7.4;kat-1;let-721;T02G5.7;acdh-7;mdh-1;R119.3	2.56781e-05	0.000676656	-1.05441	11.145
proton-transporting V-type ATPase complex (GO:0033176)	vha-7;vha-5;vha-12	0.000292192	0.00312646	-2.78759	22.6857
striated muscle thin filament (GO:0005865)	atn-1;act-4;act-3	0.000292192	0.00312646	-2.5892	21.0711
myosin filament (GO:0032982)	myo-3;unc-15;myo-1	0.000214474	0.00312646	-2.47486	20.906
polymeric cytoskeletal fiber (GO:0099513)	feh-1;act-2;cap-2;tba-2;vab-10;tbb-4	0.00025535	0.00312646	-1.37092	11.3414
lysosome (GO:0005764)	tag-196;cpz-2;lmp-1;cpr-6;clh-6;cpr-1	0.000594515	0.00578301	-1.70112	12.6355
cytoskeleton (GO:0005856)	act-1;deb-1;gsnl-1;act-4	0.00124139	0.011069	-2.14195	14.3329
preribosome, large subunit precursor (GO:0030687)	Y48B6A.1;eif-6;wdr-12	0.00135481	0.0111511	-1.91843	12.6695
Golgi membrane (GO:0000139)	K02B12.7;F54C8.7;hpd-1;ile-2	0.0027488	0.0210087	-1.58868	9.3678
multivesicular body (GO:0005771)	alx-1;vha-5	0.0031111	0.0221925	-2.18497	12.6134
striated muscle myosin thick filament (GO:0005863)	myo-3;myo-1	0.00524633	0.033021	-2.29147	12.0307
late endosome (GO:0005770)	lmp-1;alx-1;vha-5	0.00496302	0.033021	-1.6798	8.91259
myofibril (GO:0030016)	tpi-1;daf-41	0.00650429	0.0366294	-2.35132	11.8396
intermediate filament (GO:0005882)	lmn-1;vab-10	0.00650429	0.0366294	-1.86068	9.36906
dynactin complex (GO:0005869)	cap-1;cap-2	0.00788475	0.0421834	-2.4629	11.9274
vacuolar proton-transporting V-type ATPase complex (GO:0016471)	vha-7;vha-5	0.0093845	0.0478163	-2.23979	10.4569

### Sheet: GO Molecular Function
Term	Genes	P-value	Adjusted P-value	Z-score	Combined Score
proton-transporting ATPase activity, rotational mechanism (GO:0046961)	vha-13;vha-7;vha-5;vha-12	1.0733e-05	0.0012846	-2.48206	28.4003
hydrogen-exporting ATPase activity (GO:0036442)	vha-13;vha-7;vha-5;vha-12	2.8738e-05	0.0012846	-2.58795	27.0629
cysteine-type endopeptidase activity (GO:0004197)	tag-196;cpz-2;cpr-6;usp-5;clp-1;cpr-1	3.13185e-05	0.0012846	-1.53663	15.9368
actin binding (GO:0003779)	anc-1;gsnl-1;cap-1;cap-2;aipl-1;vab-10	4.41967e-05	0.0012846	-1.49623	15.0025
endopeptidase activity (GO:0004175)	tag-196;aph-2;cpz-2;fce-1;cpr-6;asp-6;usp-5;cpr-1	4.42964e-05	0.0012846	-1.23772	12.4077
ATPase activity, coupled to transmembrane movement of ions, rotational mechanism (GO:0044769)	vha-13;vha-7;vha-5;vha-12	7.84653e-05	0.00189624	-2.02251	19.1185
poly-pyrimidine tract binding (GO:0008187)	larp-1;uaf-1;sup-26	0.000214474	0.00345542	-2.92211	24.684
actin filament binding (GO:0051015)	gsnl-1;cap-1;cap-2;aipl-1;vab-10	0.000167803	0.00345542	-2.51788	21.8872
cysteine-type peptidase activity (GO:0008234)	tag-196;cpz-2;cpr-6;usp-5;cpr-1	0.000209934	0.00345542	-1.26677	10.7279
manganese ion binding (GO:0030145)	pck-1;pck-2;ipgm-1	0.000292192	0.00423679	-2.53123	20.5994
aminopeptidase activity (GO:0004177)	pam-1;pcp-3;C26B9.5;app-1	0.00032854	0.00433076	-1.81811	14.5828
oxidoreductase activity, acting on single donors with incorporation of molecular oxygen, incorporation of two atoms of oxygen (GO:0016702)	tdo-2;hpd-1;hgo-1	0.000386012	0.00466431	-2.98112	23.4305
hydrogen ion transmembrane transporter activity (GO:0015078)	vha-13;vha-7;vha-5;vha-12	0.000498225	0.00555713	-1.83857	13.9814
transition metal ion binding (GO:0046914)	pck-1;pck-2;ipgm-1;pam-1;app-1	0.00104313	0.0108038	-2.03239	13.9534
oxidoreductase activity, acting on the CH-CH group of donors, quinone or related compound as acceptor (GO:0016635)	sdha-2;sdha-1	0.00224059	0.0203053	-3.07522	18.762
C-acyltransferase activity (GO:0016408)	kat-1;T02G5.7	0.00224059	0.0203053	-2.51692	15.3557
intramolecular oxidoreductase activity, interconverting aldoses and ketoses (GO:0016861)	tpi-1;gpi-1	0.0031111	0.0265359	-2.43307	14.0456
poly(U) RNA binding (GO:0008266)	larp-1;sup-26	0.00411415	0.0331417	-3.325	18.2653
poly-purine tract binding (GO:0070717)	larp-1;sup-26	0.00524633	0.0400378	-3.05119	16.0194
heme binding (GO:0020037)	tdo-2;ctl-1;ctl-3;cyc-2.1	0.0055267	0.0400686	-1.61883	8.41492
4 iron, 4 sulfur cluster binding (GO:0051539)	sdhb-1;let-721	0.00650429	0.0436706	-2.39485	12.0588
oxidoreductase activity, acting on the CH-OH group of donors, NAD or NADP as acceptor (GO:0016616)	mdh-1;sodh-1;dhs-21	0.00662588	0.0436706	-1.48361	7.44293
ATPase binding (GO:0051117)	vha-7;vha-5	0.00788475	0.0497082	-2.40867	11.6648

### Sheet: Go Biological Process
Term	Genes	P-value	Adjusted P-value	Z-score	Combined Score
proteolysis (GO:0006508)	tag-196;F44E7.4;cpz-2;aph-2;pam-1;cpr-6;pcp-3;asp-6;cpr-1;app-1;clp-1;C26B9.5	9.11973e-08	4.12212e-05	-1.00213	16.2447
glucose metabolic process (GO:0006006)	pck-1;pck-2;tpi-1;gpi-1;dhs-21	2.1193e-07	4.78961e-05	-2.38916	36.7142
hexose biosynthetic process (GO:0019319)	pck-1;pck-2;tpi-1;gpi-1	1.57866e-06	0.000178389	-3.58831	47.936
gluconeogenesis (GO:0006094)	pck-1;pck-2;tpi-1;gpi-1	1.57866e-06	0.000178389	-3.05259	40.7794
hydrogen peroxide metabolic process (GO:0042743)	ctl-1;ctl-3;prdx-2	3.70923e-05	0.00279428	-4.31421	44.014
hydrogen peroxide catabolic process (GO:0042744)	ctl-1;ctl-3;prdx-2	3.70923e-05	0.00279428	-3.96692	40.4709
pyruvate metabolic process (GO:0006090)	pck-1;pck-2;tpi-1;gpi-1	6.25562e-05	0.00314171	-2.38905	23.1247
carbohydrate catabolic process (GO:0016052)	tpi-1;atgp-2;atgp-1;gpi-1	4.91341e-05	0.00314171	-2.2702	22.5226
respiratory electron transport chain (GO:0022904)	sdhb-1;sdha-2;sdha-1;let-721;cyc-2.1	5.95242e-05	0.00314171	-2.24139	21.8068
barbed-end actin filament capping (GO:0051016)	gsnl-1;cap-1;cap-2	0.000101955	0.00384029	-2.90761	26.7238
cellular respiration (GO:0045333)	sdhb-1;sdha-2;sdha-1;let-721	9.71256e-05	0.00384029	-2.43206	22.4711
maturation of LSU-rRNA (GO:0000470)	Y48B6A.1;Y54E10A.10;eif-6;wdr-12	9.71256e-05	0.00384029	-1.98848	18.3726
actin filament capping (GO:0051693)	gsnl-1;cap-1;cap-2	0.000151525	0.00428058	-3.05128	26.8353
maturation of LSU-rRNA from tricistronic rRNA transcript (SSU-rRNA, 5.8S rRNA, LSU-rRNA) (GO:0000463)	Y48B6A.1;Y54E10A.10;wdr-12	0.000151525	0.00428058	-2.93727	25.8326
positive regulation of ovulation (GO:0060279)	myo-3;unc-15;deb-1	0.000151525	0.00428058	-2.73578	24.0606
alpha-amino acid catabolic process (GO:1901606)	haly-1;hpd-1;ahcy-1	0.000151525	0.00428058	-1.61138	14.1717
positive regulation of multi-organism process (GO:0043902)	myo-3;unc-15;deb-1;atx-2	0.000241484	0.00642062	-1.98213	16.5086
cellular protein catabolic process (GO:0044257)	tag-196;F44E7.4;cpz-2;cpr-6;cpr-1	0.000317882	0.00798237	-1.5902	12.8072
fatty acid beta-oxidation (GO:0006635)	F27D4.1;kat-1;acdh-7;T02G5.7	0.000379573	0.00902984	-1.8269	14.3895
regulation of ovulation (GO:0060278)	myo-3;unc-15;deb-1	0.000627009	0.0141704	-2.12725	15.6875
negative regulation of translation (GO:0017148)	ain-1;sup-26;eif-6;puf-9	0.000722489	0.0155507	-2.48091	17.944
response to hydrogen peroxide (GO:0042542)	ctl-1;ctl-3;prdx-2	0.000776576	0.0159551	-2.25199	16.1257
cortical actin cytoskeleton organization (GO:0030866)	act-2;act-1;act-3	0.00094703	0.017361	-2.15634	15.0128
positive regulation of supramolecular fiber organization (GO:1902905)	unc-15;aipl-1;unc-73	0.00094703	0.017361	-2.14847	14.9581
embryo development ending in birth or egg hatching (GO:0009792)	dlg-1;uaf-1;feh-1;act-2;act-1;lmn-1;pam-1;tba-2;sip-1;unc-73;act-3	0.000960234	0.017361	-0.946044	6.57343
positive regulation of cytoskeleton organization (GO:0051495)	unc-15;aipl-1;unc-73	0.0018583	0.0311094	-1.96512	12.3569
cortical cytoskeleton organization (GO:0030865)	act-2;act-1;act-3	0.0018583	0.0311094	-1.874	11.7839
mitochondrial electron transport, succinate to ubiquinone (GO:0006121)	sdha-2;sdha-1	0.00224059	0.0349223	-3.31938	20.2516
oligosaccharide metabolic process (GO:0009311)	atgp-2;atgp-1	0.00224059	0.0349223	-2.84019	17.328
monocarboxylic acid metabolic process (GO:0032787)	K05B2.4;pck-1;pck-2	0.00246471	0.0371349	-1.80573	10.8446
negative regulation of centrosome duplication (GO:0010826)	atx-2;skr-1	0.0031111	0.0390616	-3.23092	18.6514
cellular glucose homeostasis (GO:0001678)	pck-1;pck-2	0.0031111	0.0390616	-2.37302	13.6989
vacuolar acidification (GO:0007035)	vha-7;vha-5	0.0031111	0.0390616	-2.20316	12.7184
response to reactive oxygen species (GO:0000302)	ctl-1;ctl-3;prdx-2	0.00280856	0.0390616	-2.02811	11.9153
fatty acid oxidation (GO:0019395)	kat-1;acdh-7;T02G5.7	0.00280856	0.0390616	-1.87675	11.0261
proteolysis involved in cellular protein catabolic process (GO:0051603)	tag-196;F44E7.4;cpz-2;cpr-6;cpr-1	0.00306305	0.0390616	-0.995211	5.76062
positive regulation of reproductive process (GO:2000243)	myo-3;unc-15;deb-1;atx-2	0.003705	0.045261	-1.18837	6.6526
maintenance of centrosome location (GO:0051661)	pam-1;atx-2	0.00411415	0.0476819	-2.25419	12.383
triglyceride biosynthetic process (GO:0019432)	pck-1;pck-2	0.00411415	0.0476819	-1.36027	7.47241
