## Supplementary material for "A conserved protein tyrosine phosphatase, PTPN-22, functions in diverse developmental processes in *C. elegans*": S6 file

### Sheet: Sheet1
Strain Name	Genotype
N2	Wild-type
PHX3010	syb3010(ptpn-22::egfp)
PHX3043	syb3043(ptpn-22::mScarlet)
PHX6505	syb6505(ptpn-22::TurboID::3xFLAG)
GOU2043	vab-10a(cas602[vab-10a::gfp]) I
CZ3464	juIs176[IFB-1a::GFP+rol-6(su1006)]
EE86	mup-4(mg36)III; upIs1[mup-4::GFP+rol-6(sus1006)]
ML2501	let-805(mc73[let-805::gfp+unc-119(+)])unc-119(ed3) III
PHX3840	syb3840(dnbp-1::mScarlet)
SP2736	nekl-3/mH-1(sv3)X; mnEx174[F19H6; pTG96]
WY1145	nekl-2(fd81); nekl-3(gk894345); fdEx286 [pTG96 sur-5::GFP + nekl-3 wild-type]
WY1165	nekl-2(yaegg->laeag)fd91;fdEx278
WY1073	nekl-2(gk839); fdEx261[nekl-2::mCherry pDF159 + myo-2::GFP]
WY1619	nekl-2(fd81); ptpn-22(fd269); nekl-3(gk894345); fdEx286
WY1684	nekl-2(fd81); ptpn-22(fd331); nekl-3(gk894345)
WY1845	ptpn-22::gfp(syb3010); dnbp-1(syb3840)
WY1962	ptpn-22(fd388)
WY1964	nekl-2(fd81); ptpn-22(fd390); nekl-3(gk894345); fdEx286
WY1982	vab-10a(cas602[vab-10a::gfp]) I; ptpn-22::mScarlet(syb3043)
WY1983	juIs176[IFB-1a::GFP+rol-6(su1006)]; ptpn-22::mScarlet(syb3043)
WY1984	upIs1[mup-4::GFP+rol-6(su1006)]; ptpn-22::mScarlet(syb3043)
WY1985	let-805(mc73[let-805::gfp+unc-119(+)]); ptpn-22::mScarlet(syb3043)
WY1986	let-805(mc73[let-805::gfp+unc-119(+)]); ptpn-22(fd388)
WY1987	upIs1[mup-4::GFP+rol-6(su1006)]; ptpn-22(fd388)
WY1988	juIs176[IFB-1a::GFP+rol-6(su1006)]; ptpn-22(fd388)
WY1989	ptpn-22(fd388); nekl-3(SV3); mnEx174
WY2011	vab-10a[cas602(vab10a::gfp]); ptpn-22(fd388)
WY2022	nekl-2 (fd81); ptpn-22 (fd406); nekl-3(gk894345)
WY2081	fdEx404(Phyp7::ptpn-22::turboID::3xFLAG)
WY2176	nekl-2(fd81); nekl-3(gk894345); ptpn-22(fd444); fdEx286
