## Supplementary material for "A conserved protein tyrosine phosphatase, PTPN-22, functions in diverse developmental processes in *C. elegans*": S7 file

### Sheet: Fig 1
Fig 1B
Strain	Adults	Arrested
nekl-2(fd81);nekl-3(gk894345)	3	89
nekl-2(fd81);nekl-3(gk894345);fd269(D239fs)	264	246
nekl-2(fd81);nekl-3(gk894345);fd331(E232fs)	182	379
nekl-2(fd81);nekl-3(gk894345);fd390(S33Stop)	113	201
nekl-2(fd81);nekl-3(gk894345);fd406(C306S)	32	34
Fig 1C
Strain	Adults	Arrested
nekl-2(fd81);nekl-3(gk894345)	13	169
nekl-2(fd81);nekl-3(gk894345);ptpn-22(RNAi)	193	156
nekl-2(fd91)	3	194
nekl-2(fd91);ptpn-22(RNAi)	791	566
nekl-2(gk839)	0	177
nekl-2(gk839);ptpn-22(S33Stop)	0	154
nekl-3(sv3)	0	77
nekl-3(sv3);ptpn-22(RNAi)	0	102

### Sheet: Fig 2
Fig 2G
Brood size
WT	ptpn-22(S33Stop)
252	204
283	285
286	239
277	275
277	243
258	280
331	256
300	249
305	268
305

### Sheet: Fig 3
Fig 3B					Fig 3E
Strain	Adults	Arrested			ipTM scores
nekl-2(fd81);nekl-3(gk894345)	3	89			DNBP-1(SH3.1)	DNBP-1(SH3.2)	DNBP-1(SH3.1&2)	DNBP-1(SH3.3)	DNBP-1(Full-length)	DNBP-1(SH3.3)─PTPN-22(PR.1 mut)
nekl-2(fd81);nekl-3(gk894345);dnbp-1(insertion)	34	128			0.604	0.313	0.243	0.864	0.241	0.754
nekl-2(fd81);nekl-3(gk894345);dnbp-1(deletion)	28	129			0.319	0.305	0.234	0.861	0.234	0.619
					0.315	0.286	0.229	0.844	0.251	0.481
Fig 3C					0.309	0.269	0.228	0.844	0.268	0.457
Strain	Adults	Arrested			0.294	0.26	0.228	0.784	0.255	0.378
nekl-2(fd81);nekl-3(gk894345)	7	110			0.293	0.258	0.226	0.755	0.252	0.317
nekl-2(fd81);nekl-3(gk894345);dnbp-1(RNAi)	150	243			0.29	0.254	0.225	0.75	0.31	0.314
nekl-3(sv3)	0	85			0.272	0.252	0.214	0.724	0.256	0.29
nekl-3(sv3);dnbp-1(RNAi)	0	80			0.271	0.252	0.211	0.722	0.283	0.29
nekl-2(fd91)	0	97			0.242	0.25	0.211	0.712	0.295	0.265
nekl-2(fd91);dnbp-1(RNAi)	0	140

### Sheet: Fig 4
Fig 4C
Strain	Arrested	Viable
WT-Control RNAi	9	1699
ptpn-22(S33Stop)-Control RNAi	11	1250
WT-mup-4(RNAi) 1:4	732	1170
ptpn-22(S33Stop)-mup-4(RNAi) 1:4	1111	832
WT-mup-4(RNAi) 1:6	467	1122
ptpn-22(S33Stop)-mup-4(RNAi) 1:6	721	932
WT-mup-4(RNAi) 1:8	468	937
ptpn-22(S33Stop)-mup-4(RNAi) 1:8	936	1093
WT-mup-4(RNAi) 1:10	507	1282
ptpn-22(S33Stop)-mup-4(RNAi) 1:10	664	896
Fig 4D
Strain	Arrested	Viable
WT-Control RNAi	14	1311
ptpn-22(S33Stop)-Control RNAi	15	1066
WT-let-805(RNAi) 1:4	1145	371
ptpn-22(S33Stop)-let-805(RNAi) 1:4	1168	314
WT-let-805(RNAi) 1:6	1061	830
ptpn-22(S33Stop)-let-805(RNAi) 1:6	1205	206
WT-let-805(RNAi) 1:8	315	1090
ptpn-22(S33Stop)-let-805(RNAi) 1:8	961	413
WT-let-805(RNAi) 1:10	170	1076
ptpn-22(S33Stop)-let-805(RNAi) 1:10	618	667
Fig 4E
Strain	Arrested	Viable
WT-Control RNAi	14	1311
ptpn-22(S33Stop)-Control RNAi	15	1066
WT-vab10(RNAi) 1:4	364	4
ptpn-22(S33Stop)-vab10(RNAi) 1:4	153	0
WT-vab10(RNAi) 1:6	846	35
ptpn-22(S33Stop)-vab10(RNAi) 1:6	382	0
WT-vab10(RNAi) 1:8	832	244
ptpn-22(S33Stop)-vab10(RNAi) 1:8	277	4
WT-vab10(RNAi) 1:10	1061	155
ptpn-22(S33Stop)-vab10(RNAi) 1:10	558	16
Fig 4F
Strain	Arrested	Viable
WT-Control RNAi	14	1311
ptpn-22(S33Stop)-Control RNAi	15	1066
WT-mua-3(RNAi)	32	1574
ptpn-22(S33Stop)-mua-3(RNAi)	178	1130

### Sheet: Fig 5
Fig 5C					Fig 5D
Strain	Paralyzed	Not paralyzed			Strain	Dead eggs	Hatched larvae
WT-Control RNAi	0	348			WT-Control RNAi	1	395
ptpn-22(S33Stop)-Control RNAi	0	170			ptpn-22(S33Stop)-Control RNAi	4	430
WT-pat-2(RNAi) 1:2	68	574			WT-cap-2(RNAi)	100	223
ptpn-22(S33Stop)-pat-2(RNAi) 1:2	170	153			ptpn-22(S33Stop)-cap-2(RNAi)	328	287
WT-pat-2(RNAi) 1:4	4	693
ptpn-22(S33Stop)-pat-2(RNAi) 1:4	64	213
WT-pat-2(RNAi) 1:6	0	794
ptpn-22(S33Stop)-pat-2(RNAi) 1:6	61	273
Fig 5C
Body length measurements
WT-Control RNAi	ptpn-22(S33Stop)-Control RNAi	WT-pat-2(RNAi)	ptpn-22(S33Stop)-pat-2(RNAi)
912.01	826.88	925.46	764.72
1031.03	951.19	1078.15	835.42
1038.15	988.1	959.64	871.4
972.36	1017.12	754.07	909.45
948.09	915.35	971.36	848.58
873.73	890.94	880.7	828.84
1053.99	950.14	1012.77	739.25
910.49	1006.81	992.96	984.35
1065.24	846.28	932.19	718.56
1082.17	944.01	1046	808.36
981.58	879.57	1036.85	714.94
1066.07	1018.94	914.15	793.32
1094.53	891.11	895.02	713.8
875.61	1020.73	889.76	808.43
988.01	1069.82	941.28	799.03
805.99	1033.96	959.51	760.14
930.77	1041.78	891.87	973.33
1001.48	951.78	964.18	800.49
910.96	1008.44	883.68	770.15
1068.63	1039.78	997.94	739.16
1058.93	909.48	1016.27	768.15
1026.69	1002.97	1070.53	770.99
941.09	1018.22	991.07	901.56
820.6	1055.33	971.48	657.52
970.03	1019.52	997.36	775.39
989.83	880.9	974.66	719.22
896.98	1000.13	1037.1	840.48
873.61	1078.35	1039.63	725.44
984.85	934.67	1071.66	770.61

### Sheet: Fig S4
	Fig S4A
	ipTM scores
	DNBP-1(SH3.1)		DNBP-1(SH3.2)		DNBP-1(SH3.3)
	DYN-1a	DYN-1b	DYN-1a	DYN-1b	DYN-1a	DYN-1b
	0.796	0.8	0.702	0.696	0.702	0.579
	0.733	0.781	0.551	0.669	0.551	0.377
	0.666	0.756	0.514	0.573	0.514	0.328
	0.663	0.712	0.479	0.544	0.479	0.27
	0.195	0.641	0.365	0.232	0.365	0.24
Fig S4C
Strain	Adults	Arrested
nekl-2(fd81);nekl-3(gk894345)	5	121
nekl-2(fd81);nekl-3(gk894345);ptpn-22(RNAi)	98	59
nekl-2(fd81);nekl-3(gk894345);dnbp-1(insertion)	29	91
nekl-2(fd81);nekl-3(gk894345);dnbp-1(insertion);ptpn-22(RNAi)	411	169
nekl-2(fd81);nekl-3(gk894345);ptpn-22(S33Stop)	84	103
nekl-2(fd81);nekl-3(gk894345);ptpn-22(S33Stop);dnbp-1(RNAi)	697	224
Fig S4D
Strain	Adults	Arrested
nekl-2(fd81);nekl-3(gk894345)	64	556
nekl-2(fd81);nekl-3(gk894345);ptpn-22(fd444)	45	443

### Sheet: Fig S5
Fig S5B
Strain	Adults	Arrested
WT-Control RNAi	369	0
ptpn-22(S33Stop)-Control RNAi	0	121
WT-mup-4(RNAi) 1:4	252	107
ptpn-22(S33Stop)-mup-4(RNAi) 1:4	3	115
WT-let-805(RNAi) 1:6	268	62
ptpn-22(S33Stop)-let-805(RNAi) 1:6	1	117

### Sheet: Fig S6
Fig S6C
Strain	Dead	Hatched larvae
WT-Control RNAi	1	395
ptpn-22(S33Stop)-Control RNAi	4	430
WT-dlg-1(RNAi)	331	65
ptpn-22(S33Stop)-dlg-1(RNAi)	252	0
Fig S6D
Strain	Arrested	Viable
WT-Control RNAi	0	1244
ptpn-22(S33Stop)-Control RNAi	0	385
WT-gsnl-1(RNAi)	0	1269
ptpn-22(S33Stop)-gsnl-1(RNAi)	0	1052
Fig S6C
Strain	Adults	Arrested
WT-Control RNAi	1244	0
ptpn-22(S33Stop)-Control RNAi	385	0
WT-gsnl-1(RNAi)	1269	0
ptpn-22(S33Stop)-gsnl-1(RNAi)	1052	0
